# An ancestral role of SIAMESE-RELATED proteins in cell-division arrest predates the emergence of endoreduplication in land plants

**DOI:** 10.64898/2026.11.23.768773

**Authors:** Facundo Romani, Marius Rebmann, Ignacy Bonter, Jim Haseloff

## Abstract

- Endoreduplication is central to cell enlargement and differentiation in flowering plants, yet its evolutionary origin and relationship to core cell-cycle regulators remain poorly understood. SIAMESE-RELATED (SMR) proteins promote endoreduplication in angiosperms, but their ancestral function outside seed plants is unknown. We investigated the evolution of endoreduplication across land plants and the physiological role of SMRs in the liverwort *Marchantia polymorpha*.
- Ancestral-state reconstruction of endoreduplication levels in the vegetative body of the dominant generation supports the absence of this trait in the common ancestor of land plants, with at least two independent evolutionary origins in mosses and seed plants.
- Phylogenetic analysis of SMR proteins supports their origin before the diversification of land plants and their presence in species that lack endoreduplication.
- In Marchantia, SMR acts as a CDK inhibitor by suppressing cell division and promoting cell expansion, while loss of SMR results in increased growth but does not impair cell differentiation. In addition, an SMR gene from the alga *Chara braunii* is functional in Marchantia, revealing deep conservation of SMR activity.
- These findings are consistent with SMRs having originated before the emergence of land plants as regulators of cell size and suggest that their role in promoting endoreduplication is a derived function.
