## Supplemental Table 1 for "An ancestral role of SIAMESE-RELATED proteins in cell-division arrest predates the emergence of endoreduplication in land plants"

### Sheet: Legend
Romani et al. (2026). An ancestral role of SIAMESE-RELATED proteins in cell-division arrest predates the emergence of endoreduplication in land plants
Supplemental Table 1. Vectors, cloning details.
Acceptors: List of plasmids used in this study
L0: Description of Level 0 plasmids and sequence used in this study
L1: Description of Level 1 plasmids used in this study
L2: Description of Level 2 plasmids used in this study
L3: Description of Level 3 plasmids used in this study

### Sheet: Acceptors
id	name	Description	reference	resistance bacteria	resistance plant
OP-005	pCsA	Position 1 acceptor for L2 parts	Sauret-Gueto et al., 2022	spectinomycin	-
OP-001	pCk1	Position 1 acceptor for L1 parts	Sauret-Gueto et al., 2022	kanamycin	-
OP-002	pCk2	Position 2 acceptor for L1 parts	Sauret-Gueto et al., 2022	kanamycin	-
OP-003	pCk3	Position 3 acceptor for L1 parts	Sauret-Gueto et al., 2022	kanamycin	-
OP-004	pCk4	Position 4 acceptor for L1 parts	Sauret-Gueto et al., 2022	kanamycin	-
OP-017	pUAP4	Universal acceptor for L0 parts	Sauret-Gueto et al., 2022	carbenicillin	-
-	pUAP1	Universal acceptor for L0 parts	Patron et al., 2015	carbenicillin	-
-	pBy01	Empty-promoter L3 acceptor-mVenus; proMpUBE2:mScarlet-Lti6b	Romani et al., 2024	kanamycin	hygromycin
-	pBy10	Empty-cassette L3 acceptor	Tse et al. 2024	kanamycin	hygromycin
-	pBy20	Empty-cassette L3 acceptor	Romani et al., 2026	kanamycin	chlorosulfuron
-	pBy12	Empty-CDS L3 acceptor	Romani et al., 2026	kanamycin	hygromycin
-	pBy23	Empty-CDS L3 acceptor; proMpE2F:XVE >> proLexA	Romani et al., 2026	kanamycin	chlorosulfuron

### Sheet: L0
id	name	description	backbone	sequence	synthax	reference	resistance bacteria
OP-049	PROM5_35S	pUAP4		PROM5	Sauret-Gueto et al., 2022	carbenicillin
OP-050	PROM5_35Sx2	pUAP4		PROM5	Sauret-Gueto et al., 2022	carbenicillin
OP-051	PROM5_MpEF1a	pUAP4		PROM5	Sauret-Gueto et al., 2022	carbenicillin
OP-44	CTAG_mVenus	pUAP4		CTAG	Sauret-Gueto et al., 2022	carbenicillin
OP-53	3TERM_Nos	pUAP4		3TERM	Sauret-Gueto et al., 2022	carbenicillin
p0_1124	CDS12_MpCYCD;1	pUAP1	ggtctcAaatgGCTCCCAGTATCGATTGCCCAGCTTCCTTGTACTGCAGCGAAGACGTGAGTGGAAATGGATGGGATGAAGACGGCAACGTTTTCTGCGAGGACTTGAGCAGTGACCTGAGCGAAGTGCTACATCCGGCTCTGCATAGCACCATTCAGTTCCCAGTGAGAAATGAGCAGGCCATTGCAGCTCTCGTTGAGAAAGAAGCTCGCCACATGCCCGAGCCGGACTACTTGGACCGATTCATTTGCAAGAACCTCGACCTTAATGTGCGACAGACTCTGGTTAACTGGCTCCTCAAGGTTCAGGTCTACCACAATTTCGGCGCTCTGTCCATTTCGCTCGCTGTCAACTACCTGGACCGCTTTCTATCTCGCCATGAATTGCCTGATGAAAGCG…	CDS12	Romani et al., 2026	carbenicillin
p0_1174	CDS12_MpKRP	pUAP1	ggtctcTAatgggtaggcacatacagtcagggacaagaatggatgtcgcgcaagatgtacgggatgtgagcttggccaacgagaacgtggtcgtatccgaacaggaacagaattttgaagggagaagcacgaacacgcagctgcaactgcaaattgctgtttctgagacagttcgatcttctaatttggtggagtccttggagcgaaaggatgaaacggccaagactgatatagaaccaggctgtgaagagaagcaaatcttgattgcagagatgactaagccaactaaaagcgaggaaagcgttacagcaagagatttgtctaccaatacctctgacgagtttcgcacaggagctgaaccgccagctcggaggagattatctattgggacgggttcta…	CDS12	this study	carbenicillin
p0_1175	CDS12_MpSMR	pUAP1	ggtctcTAatggctcccgcgcatgcgggctgtccttccatgctacccagctcctccggtgcttcagagtcacaaggacgcaacggagctgagtcggaggacatgagtcaacaggacacttggggcctgagccatccagttttgcggcccattcgagttggtcgtacttcagctgcgcagacctcgtcgtctgcaggtgcggactttcgggcggatgactctccgagtttactcctttcggataccttctcgtcttcaggcgaggaggagaactgtggcagcgacggatgcgaaacgccgaaagccaagaggcacagaatacctgaaacaactggttaccctccggctccgaggaagccaagagcgacttcgcgaaggagagtgaagccgtcaagttttt…	CDS12	this study	carbenicillin
p0_1176	PROM5_MpKRP	pUAP1	ggtctcGGGAGaattggattaggtgaggtcatgccatggccgagcttcggccttgtatcaccccacatcagttgtttcttccgagttgtcatcgaactcccccccccttcttcgtggaataacgctcggctgctcgtcccttcccagattcaataaataaaatgccaggagcatcatggcttgggctccccccgccccgtccccctcctgcgtgcgtcgaggcggatatcgtgggatgaagtccgacgaatgacggccggcaaacctcgccactttctagatgtctgcgctcctgctcctgctactactactactcactcgcctcgcctcgcctcccctgccctgccatccttggatctaaagcagtcagttcagtccttcgtgcttatccccgcgcct…	PROM5	this study	carbenicillin
p0_1177	PROM5_MpSMR	pUAP1	ggtctcGGGAGtgatcatcagattgggggaaaggacgggctatctgcaaggattcaaacaacctgccaccagataggagacggagcatgtatgcatgtggaaaggagggaaaatattcaaaaatactcctcagagtcgcagactgtcgatcggatccaacaacttgacatgtgcaaattggcctgagctcgcaaacacattaaagtgcgttcctagattgaagcaagctcggatacaatcacatggtcaacttctattttcaaatatgtctctattcttagctatatgtagcaagtcaggtaggtaagagatacgacgtaggcgcctttttagattcaatactcctgcgttactacgcagtaggagtaggagaagcagctaaagtgtagcgtaggaccg…	PROM5	this study	carbenicillin
p0_1225	CDS12_MpCDKA	pUAP1	ggtctcaaatggaacagtatgagaaagtggagaagataggagaaggaacatatggagtggtctacaaagcgcgtgatcgtatcaccaatgaaacgatcgcgctcaagaagatacgtctggagcaggaggacgaaggagtgcctagcactgcgattagagagatttccttgctgaaggaaatgcagcacggaaatattgtgcgtctacaggatgtcgtgcacagcgagaagcggctgtatctggtgttcgaatatctcgatctcgatctcaagaagcatatggacacttgtcccgatctcgcgaaggatcctcgtcttatcaaaacgtatctgtaccagattttacggggtattgcctactgccactcgcatagagttcttcaccgggacttgaagcccc…	CDS12	Romani et al., 2026	carbenicillin
p0_1234	CDS12_MpCYCB;1	pUAP1	ggtctcaaatgGCTGGTACCAGAGTCGAGCGGGCCGAGAGGCCAGCGGGCAGGGAGAACATGGCCACCAAGGGCGGCCTGGCAAATGCCCCTCCCGCAGCCAACACTCGGCGGGCGCTGGGCGACATTGGAAATCTGGTGGGTGCCATGGCAGTGCGGTGCCACGTGAGTAAGGATGGCGTAGTGAACCCCGTGAAGCAGGAGGTCGTCACCACCTGGGGCGCAAAGCAGCGGCGCACCGCCGTGGTCGTCACTGCGGAGGTCAAGGCCGAGCCTGTTGTCGAGGAATCGAAGGTCCTCGATGCTGCCAGTGCCAGCGCCAGCGCCGTCGAGGCCGACATTGCTCCTGCTTCGGGGCTGCCTCCTCCGGGCCCCCGCCTCAAAGCCTTCGCCACTCGCG…	CDS12	Romani et al., 2026	carbenicillin
p0_1282	CDS12_MpCYCA	pUAP1	ggtctcaaatggctgagatggaagggacacgcctgcgcaagaggtcgagcgtcgggggaactggagtctcgTCGtctgcagggggggtattgcacacctccggctcgggagaggagatgaggcggaccacgagggcggcttcaaagagagcagccatcgacgatgcagcccgagtcgcctgtcccgtctctggcgttcagcaggcgaagaagcgcgctgcgttagccaatctgtcaaatctagcgagcattccaacttctcgcaatgcgtctcccgtgtcggaggttaacgtgaagaagcgcgcagctctggctagcctctccaaccattcgaatgtccctgtcacccgcaattttgctcctggtggttctaagagcggcgcatcctctctaggtggtg…	CDS12	Romani et al., 2026	carbenicillin
p0_1283	CDS12_MpCDKB	pUAP1	ggtctcaaatggataactatgagaagctggagaaagtcggcgagggaacgtatggcaaggtttacaaggccaagcacaagAAAaccgggcggctggtcgcgctgAAAaagactcgcctggagatggaggaggagggcgtcccttccaccgctctgcgtgaagtgtctctgctccaaatgctgtcgcagagcatctacgtcgtccggcttctctgtgtggagcacgtcgacaagaaggggaagcctctgctgtatctcgtgttcgagtacctcgacactgatctgaagaagttcatcgacactcacggccgtggagccaactcgAGGcccgttccggccaaagtgattcagagcttcatgtaccaactctgcaagggagtagcacactgccacagccacg…	CDS12	Romani et al., 2026	carbenicillin
p0_1284	CDS12_CbSMR	pUAP1	ggtctcaaATGGCCTCTGTTACGGACGCCACCTCCTGCGATAACAATATGATGCCTGTCTCTTTGAATGGCTGCATTAAGAAGAAGCGCCCGCGGTCGTCGTCCCCTGAGCCTGAGACGGAAAGAAAGAGGAAGCTGGCATGCGTACGACCTGCTCCATTGGATATCGGCACCATCCGCCGGCGTTTAAAGCTCAAAATCCAGGTGGTTGAGCCCTTGGTGTCGCCTGTTTCCTCCCTTTGCCCTCCTGCGCAGGACTCCTCTAGCTCATTGTCTGGAAGCGGGGCCGTCTCTTGCGGCGGGGATGTTGAAGAGACGGAGTGCAGCACGCCGAAGGGAAAGCAGTACGAGATTCCAGAACCAGTATTACCACCGGCTCCAAGGAAGGCGCAGCTATGTC…	CDS12	this study	carbenicillin
p0_o060	CTAG_GR	pUAP1		CTAG	Romani et al., 2025	carbenicillin
p0_o060	CTAG_GR	pUAP1	ttcggaagctcgaaaaacaaagaaaaaaatcaaagggattcagcaagccactgcaggagtctcacaagacacttcggaaaatcctaacaaaacaatagttcctgcagcattaccacagctcacccctaccttggtgtcactgctggaggtgattgaacccgaggtgttgtatgcaggatatgatagctctgttccagattcagcatggagaattatgaccacactcaacatgttaggtgggcgtcaagtgattgcagcagtgaaatgggcaaaggcgataccaggcttcagaaacttacacctggatgaccaaatgaccctgctacagtactcatggatgtttctcatggcatttgccctgggttggagatcatacagacaatcaagtggaaacctgct…	CTAG	Romani et al., 2026	carbenicillin
p0_o640	PROM5_MpHSP18.7A1	pUAP1		PROM5	Tse et al., 2024	carbenicillin
p0_o640	PROM5_MpHSP18.7A1	pUAP1		PROM5	Tse et al., 2024	carbenicillin
p0_o645	PROM5_UASGAL4_min35S	pUAP1	ggtctcaggagcggagtactgtcctccgagcggagtactgtcctccgagcggagtactgtcctccgagcggagtactgtcctccgagcggagtactgtcctccgagcggagactctagaagctactccacgtccataagggacacatcacaatcccactatccttcgcaagacccttcctctatataaggaagttcatttcatttggagaggacgacctgcaggtcgacggatccaaggagatataacaaatgtgagacc	PROM5	Romani et al., 2026	carbenicillin
pICSL50003	CTAG_cYFP	PAGM1301		CTAG	Engler et al., 2014	Spectinomycin
pICSL50005	CTAG_nYFP	PAGM1301		CTAG	Engler et al., 2014	Spectinomycin

### Sheet: L1
id	name	backbone	p1	p2	p3	p4	p5	reference	resistance bacteria
L1_303	proMpHSP18.7:GAL4-VP16-GR	pCk2	p0_o640	NA	CDS12_GAL4-VP16	p0_o060	OP-54	this work	kanamycin
L1_769	pro35S:MpKRP-mVenus	pCk2	OP-49	NA	p0_1174	OP-39	OP-54	this work	kanamycin
L1_770	pro35S:MpSMR-mVenus	pCk2	OP-49	NA	p0_1175	OP-39	OP-54	this work	kanamycin
L1_771	proUAS-GAL4:MpKPR-mVenus	pCk3	p0_o645	NA	p0_1174	OP-39	OP-54	this work	kanamycin
L1_772	proUAS-GAL4:MpSMR-mVenus	pCk3	p0_o645	NA	p0_1175	OP-39	OP-54	this work	kanamycin
OP-011	pCk3 spacer	pCk3						Sauret-Gueto et al., 2022	kanamycin
OP-062	pro2x35S:mALS_3t35S	pCk1						Sauret-Gueto et al., 2022	kanamycin
OP-063	pro35S:hptII_3t35S	pCk1						Sauret-Gueto et al., 2022	kanamycin
OP-070	proMpUBE2:mScarlet-Lti6b	pCk4						Romani et al., 2024	kanamycin

### Sheet: L2
id	name	backbone	p1	p2	p3	p4	resistance (bacteria, plant)
L2_818	pro35S:MpKRP-mVenus	pCsA	OP-063	L1_769	pCk3 spacer	OP-070	spe,hygro
L2_819	pro35S:MpSMR-mVenus	pCsA	OP-063	L1_770	pCk3 spacer	OP-070	spe,hygro
L2_820	proMpHSP18.7:GAL4-VP16-GR, proUAS-GAL4:MpKPR-mVenus	pCsA	OP-063	L1_303	L1_771	OP-070	spe,hygro
L2_821	proMpHSP18.7:GAL4-VP16-GR, proUAS-GAL4:MpSMR-mVenus	pCsA	OP-063	L1_303	L1_772	OP-070	spe,hygro

### Sheet: L3
id	name	backbone	p1	p2	p3	p4	p5	reference	resistance (bacteria, plant)
L3_2124	proMpE2F:XVE >> proLexA:MpKRP-mV	pBy23			p0_1174	OP-44		this study	kan, Cs
L3_2125	proMpE2F:XVE >> proLexA:MpSMR-mV	pBy23			p0_1175	OP-44		this study	kan, Cs
L3_2128	pro35S:MpKRP-nYFP	pBy20	OP-49	HMO_1174	pICSL50002	OP-53		this study	Kan,Cs
L3_2129	pro35S:MpSMR-nYFP	pBy20	OP-49	HMO_1175	pICSL50002	OP-53		this study	Kan,Cs
L3_2130	pro35S:MpCycD;1-nYFP	pBy20	OP-49	HMO_1124	pICSL50002	OP-53		Romani et al., 2026	Kan,Cs
L3_2131	pro35S:MpCycB;1-nYFP	pBy20	OP-49	HMO_1234	pICSL50002	OP-53		Romani et al., 2026	Kan,Cs
L3_2132	pro35S:MpCycA-nYFP	pBy20	OP-49	HMO_1282	pICSL50002	OP-53		Romani et al., 2026	Kan,Cs
L3_2134	pro35S:MpCDKA-cYFP	pBy12		HMO_1225	pICSL50003			Romani et al., 2026	kan,hygro
L3_2135	pro35S:MpCDKB-cYFP	pBy12		HMO_1283	pICSL50003			Romani et al., 2026	kan,hygro
L3_2138	pro35S:MpBHLH12-nYFP	pBy20	OP-49	HMO_1210	pICSL50002	OP-53		Kongsted et al., 2026	Kan,Cs
L3_2163	pro35S:CbSMR-mV	pBy12			HMO_1284	OP-44		this study	kan,hygro
L3_2163	pro35S:CbSMR-mV	pBy12		HMO_1284	OP-44			this study	kan,hygro
L3_2172	pro35S:MpKRP-cYFP	pBy12		HMO_1174	pICSL50003			this study	kan,hygro
L3_2173	pro35S:MpSMR-cYFP	pBy12		HMO_1175	pICSL50003			this study	kan,hygro
L3_2174	proMpE2F:XVE >> proLexA:CbSMR-mV	pBy13			p0_1284	OP-44		this study	kan,hygro
